# Transcriptomic analysis of FER-RALF-LRX pathway mutants suggests constitutive gene expression defects contribute to powdery mildew resistance

**DOI:** 10.64898/2026.06.25.734470

**Authors:** Henriette Leicher, Amit Fenn, Maxim Messerer, Christine Wurmser, Ralph Hückelhoven, Nadia Kamal, Martin Stegmann

## Abstract

The receptor kinase FERONIA (FER) perceives endogenous RAPID ALKALINIZATION FACTOR (RALF) peptides and regulates a plethora of plant physiological processes, including immunity. RALF peptides also bind to LEUCINE-RICH REPEAT EXTENSIN (LRX) proteins as structural components of the cell wall. We recently showed that the FER-RALF-LRX pathway supports colonization by the obligate biotrophic fungal pathogen *Erysiphe cruciferarum (Ecr)*, a member of the powdery mildew species complex that infects Arabidopsis. Genetic disruption of the pathway primarily affects conidiation of the fungus, raising the question of effects on fungal nutrition. To get further insight into the underlying mechanisms, we performed RNA sequencing (RNAseq) to identify differential transcriptional responses of FER-RALF-LRX pathway mutants upon *Ecr* infection. Surprisingly, our results revealed that pathway disruption has a limited impact on the overall transcriptional changes upon fungal infection. However, consistent with previous reports, FER-RALF-LRX pathway mutants show changes in basal expression of a plethora of genes, mainly associated with cell wall metabolism, jasmonic acid signalling, amino acid biosynthesis and secondary metabolism. Many of these genes are regulated by *Ecr* infection across genotypes, too. This raises the question whether these are relevant pathway components for powdery mildew host establishment downstream of the FER-RALF-LRX module. In summary, our data reveals new insights into FER-RALF-LRX-dependent responses that may support host susceptibility to biotrophic plant pathogens.
