## Supplementary data table 5 for "Transcriptomic analysis of FER-RALF-LRX pathway mutants suggests constitutive gene expression defects contribute to powdery mildew resistance"

### Sheet: Cluster1
ID	symbol	logFC.Col0_untr_4_dpi_vs_fer4_untr_4_dpi	FDR.Col0_untr_4_dpi_vs_fer4_untr_4_dpi	logFC.Col0_untr_4_dpi_vs_ralfx_untr_4_dpi	FDR.Col0_untr_4_dpi_vs_ralfx_untr_4_dpi	logFC.ralf7x_PM_4_dpi_vs_ralf7x_untr_4_dpi	FDR.ralf7x_PM_4_dpi_vs_ralf7x_untr_4_dpi	logFC.Col0_untr_4_dpi_vs_lrx5x_untr_4_dpi	FDR.Col0_untr_4_dpi_vs_lrx5x_untr_4_dpi
AT4G39800	MIPS1	1.55744	4.19042e-09	1.23868	8.54335e-06	-0.855179	0.00127329	1.11218	0.000164885
AT1G20200	EMB2719	1.52829	4.19825e-07	1.0986	0.000695457	-0.783193	0.00994478	1.16376	0.000502422
AT2G36870	XTH32	2.20317	3.30957e-06	1.81116	0.000223084	-3.17821	3.21942e-11	1.36634	0.0173624
AT1G04220	KCS2	3.52265	3.37566e-06	2.30194	0.00341858	-2.89268	0.000416942	3.08418	6.80456e-05
AT5G09870	CESA5	1.31998	1.05954e-05	1.22695	5.32405e-05	-1.12809	5.68462e-05	1.15127	0.000323932
AT2G35860	FLA16	1.66768	1.09326e-05	1.23758	0.00228357	-2.88461	1.33404e-16	1.16656	0.00870739
AT1G73600		1.68385	1.56851e-05	1.5737	7.0013e-05	-1.36331	0.000182035	1.49718	0.000321179
AT1G64390	GH9C2	1.77378	1.86204e-05	1.64863	8.8757e-05	-2.94658	1.13115e-14	1.29499	0.0070467
AT4G32960		1.50558	2.01097e-05	1.30147	0.000358404	-1.08898	0.00116179	1.2804	0.000860104
AT1G75680	GH9B7	1.23494	2.57139e-05	1.09038	0.000302705	-1.6132	1.19704e-09	1.13162	0.000270598
AT3G23450		1.83307	3.47831e-05	1.27575	0.00859323	-2.86652	4.00951e-13	1.49457	0.00250071
AT5G15780		2.10789	3.85019e-05	2.07207	5.33944e-05	-1.97913	3.62494e-05	1.85596	0.000772159
AT1G04680		1.93065	4.31353e-05	1.50546	0.00264581	-1.82304	2.65642e-05	1.64126	0.00151195
AT1G01250		1.7739	8.17593e-05	1.54836	0.000783023	-2.58112	5.74135e-10	1.32421	0.0111215
AT1G05850	POM1	1.04111	9.23599e-05	1.02803	0.000113048	-1.75515	5.20726e-14	1.00184	0.000321179
AT1G20150		1.64576	0.000142185	1.89752	5.42719e-06	-1.93801	1.38046e-06	1.36292	0.00454252
AT4G37800	XTH7	1.44836	0.000204314	1.1062	0.00790412	-2.74947	4.75062e-16	1.0862	0.0176792
AT2G06850	XTH4	2.12776	0.000235737	1.44147	0.0242064	-2.36614	4.77294e-06	1.64492	0.0138709
AT5G25610	RD22	1.34109	0.000373198	1.0624	0.00766779	-2.56497	1.73912e-15	1.09371	0.010641
AT1G31860	AT-IE	1.82023	0.00052787	2.06579	4.50987e-05	-1.16077	0.0208918	1.94809	0.000257941
AT1G02205	CER1	2.5623	0.00105584	3.56308	1.25885e-06	-1.26443	0.136331	3.12942	4.18112e-05
AT1G18870	ICS2	1.99888	0.00154674	1.72118	0.00678646	-1.57571	0.0124116	1.62673	0.0211012
AT1G12080		1.93706	0.0018623	1.6509	0.00972982	-0.706739	0.275876	2.14471	0.000670491
AT1G48100		1.55347	0.00192237	1.55417	0.00164203	-2.92796	1.13203e-09	1.22503	0.0364772
AT1G72645		1.77258	0.002492	2.69486	4.02738e-07	-0.822058	0.166615	1.82749	0.00281429
AT5G18070	DRT101	1.21041	0.00261587	1.20674	0.00244144	-1.45941	3.07536e-05	1.08332	0.0151961
AT1G53690		1.4684	0.00432813	2.03047	2.46156e-05	-0.50794	0.379055	1.37195	0.0142933
AT5G18250		1.67535	0.0191602	2.23108	0.000667695	-0.283831	0.72675	2.02556	0.00491228
AT4G01580		1.99898	0.0228342	3.24151	3.36434e-05	0.235815	0.828173	2.07086	0.03077
AT1G30690		1.01591	0.0230748	1.09558	0.0117329	-1.39415	0.000177524	1.03394	0.0357192
AT3G05670		1.51494	0.0256774	2.12345	0.000542999	-0.037545	0.96594	1.86249	0.00639082
AT4G39810		1.79265	0.0257571	2.4892	0.000775244	-0.535085	0.548452	2.41558	0.00230649
AT1G08125		1.59481	0.0300989	2.2005	0.000953211	-0.320154	0.692224	1.88039	0.0129044
AT1G04490		2.28044	0.0363831	2.84649	0.00509855	-0.336975	0.789355	2.95653	0.00619545
AT2G46190		1.24847	0.0429687	1.46278	0.0121874	-0.357232	0.575906	1.53919	0.0138501
AT3G44735	PSK3	1.01057	0.0450223	1.45362	0.00130971	-0.345866	0.503725	1.11856	0.0386299
AT3G56830		1.39113	0.0478265	1.58988	0.0174836	-0.370084	0.612757	1.78632	0.0107087

### Sheet: Cluster2
ID	symbol	logFC.Col0_untr_4_dpi_vs_fer4_untr_4_dpi	FDR.Col0_untr_4_dpi_vs_fer4_untr_4_dpi	logFC.Col0_untr_4_dpi_vs_ralfx_untr_4_dpi	FDR.Col0_untr_4_dpi_vs_ralfx_untr_4_dpi	logFC.ralf7x_PM_4_dpi_vs_ralf7x_untr_4_dpi	FDR.ralf7x_PM_4_dpi_vs_ralf7x_untr_4_dpi	logFC.Col0_untr_4_dpi_vs_lrx5x_untr_4_dpi	FDR.Col0_untr_4_dpi_vs_lrx5x_untr_4_dpi
AT2G43500		-3.63017	1.13218e-18	-3.14805	6.83001e-14	1.00065	0.0211738	-2.95072	3.6931e-12
AT3G51440		-2.76091	1.31829e-18	-2.31504	6.90612e-13	1.10217	0.00014549	-2.42875	3.43711e-14
AT1G45150		-2.33681	3.2102e-18	-1.70904	1.35909e-09	2.40551	1.85174e-20	-1.97471	7.56305e-13
AT4G04220	RLP46	-2.12077	1.69087e-16	-1.20249	3.01603e-05	1.02106	3.13764e-05	-1.40136	6.07922e-07
AT1G45145	TRX5	-2.49436	2.53961e-16	-1.83886	9.92346e-09	2.4641	3.17084e-17	-2.12612	1.15506e-11
AT3G04720	PR4	-4.38915	1.42377e-14	-4.72009	1.43421e-16	0.170415	0.84386	-3.86001	4.30304e-11
AT2G39420		-2.68174	7.4534e-14	-2.10703	2.16256e-08	1.39217	5.36792e-05	-2.79169	7.44895e-15
AT5G05730	ASA1	-2.25946	9.22768e-14	-2.32257	2.25476e-14	0.834578	0.0059958	-1.72025	1.03266e-07
AT3G23550		-5.25527	2.31846e-13	-5.57845	7.71607e-15	0.012603	0.991337	-4.60349	4.5297e-10
AT1G28480	GRX480	-6.03383	6.56136e-13	-5.1622	2.8792e-09	2.31406	9.32435e-07	-5.54202	1.00142e-10
AT3G49620	DIN11	-6.43561	2.62956e-12	-5.76725	9.58584e-10	0.466388	0.689925	-6.06902	8.29566e-11
AT3G25780	AOC3	-3.75578	6.57961e-11	-4.07443	7.632e-13	1.48013	0.000633002	-3.31116	3.0145e-08
AT3G16540	DEG11	-3.437	1.0074e-10	-4.05535	7.71607e-15	-0.680624	0.276267	-3.03798	3.37846e-08
AT2G27310		-2.94202	1.02431e-10	-2.88809	3.06665e-10	1.25089	0.000386409	-2.39893	6.92744e-07
AT3G16530		-3.41907	1.02431e-10	-4.03704	7.71607e-15	-0.679994	0.274525	-3.01969	3.56797e-08
AT4G16260		-5.44296	1.34833e-10	-5.38189	3.06665e-10	0.148884	0.907191	-4.76942	5.92834e-08
AT1G27730	STZ	-2.54838	5.18559e-10	-2.97381	1.03913e-13	1.21328	0.00047158	-2.1142	1.0716e-06
AT1G09970	LRR XI-23	-1.81361	9.11907e-10	-1.46225	2.42885e-06	1.58483	5.01572e-09	-1.23878	0.000216287
AT4G12490		-6.62928	1.22765e-09	-5.19516	6.22799e-06	2.34849	0.0192262	-4.91363	3.7665e-05
AT4G16265	NRPB9B	-4.47678	2.23659e-09	-4.45461	3.14784e-09	0.138243	0.902101	-3.82659	1.06684e-06
AT1G25400		-4.24592	3.47288e-09	-4.40944	6.91383e-10	1.33701	0.00173731	-3.59227	2.24824e-06
AT3G28930	AIG2	-2.42123	4.4592e-09	-2.56193	4.42969e-10	0.786461	0.0740807	-1.92928	1.24057e-05
AT1G29330	ERD2	-3.12542	4.6551e-09	-2.60264	3.15965e-06	1.04492	0.0131389	-2.4632	2.06382e-05
AT1G02920	GSTF7	-2.42649	6.16643e-09	-2.41301	9.03971e-09	2.92207	8.17575e-15	-1.70399	0.000296193
AT1G25410	IPT6	-4.16671	6.80742e-09	-4.40982	6.05467e-10	1.33294	0.00163952	-3.59288	2.06831e-06
AT2G26560	PLA2A	-2.49718	7.4044e-09	-2.78186	6.63452e-11	0.791993	0.0860076	-1.54618	0.00264505
AT5G11670	NADP-ME2	-1.61564	7.90991e-09	-2.10826	6.4839e-15	-0.310996	0.346234	-1.21947	6.93346e-05
AT2G39410		-2.82802	9.10085e-09	-2.05271	0.000117712	1.41084	0.00125878	-2.62927	2.13017e-07
AT1G76520		-1.56381	9.41252e-09	-1.93429	2.13913e-13	0.0956201	0.79146	-1.30874	5.60127e-06
AT5G17980		-1.9495	1.10833e-08	-2.13516	2.46563e-10	0.47154	0.18692	-1.79436	3.51545e-07
AT1G28370	ERF11	-4.61742	2.74957e-08	-4.88423	3.10509e-09	0.677364	0.224511	-4.07472	2.94284e-06
AT2G24850	TAT3	-4.26126	3.26051e-08	-3.80054	1.66411e-06	2.98851	2.18352e-05	-3.8628	1.41692e-06
AT2G43590		-4.74455	3.49663e-08	-5.12036	1.98772e-09	-0.2083	0.867763	-4.58633	1.85557e-07
AT3G15356		-3.72075	4.3425e-08	-4.28514	1.33711e-10	-1.0129	0.182968	-3.18495	8.84099e-06
AT5G17990	TRP1	-1.81976	4.65138e-08	-1.99324	1.35909e-09	0.492212	0.163138	-1.59747	4.64772e-06
AT4G15610		-4.9913	6.1679e-08	-4.23584	1.02804e-05	2.50108	0.000988017	-2.63187	0.031413
AT1G19610	PDF1.4	-4.47723	7.37759e-08	-3.21995	0.000361238	1.28142	0.117854	-3.02173	0.00192379
AT3G23560	ALF5	-2.48382	1.09342e-07	-2.01513	4.77043e-05	1.38678	3.69965e-05	-2.41744	3.75984e-07
AT4G36670	PMT6	-1.73264	1.34326e-07	-1.55776	3.70321e-06	0.858615	0.0079506	-1.16578	0.0024562
AT5G33290	XGD1	-2.28345	1.46492e-07	-2.39293	2.71003e-08	0.996231	0.00713747	-1.83079	0.000114852
AT1G21100	IGMT1	-2.91415	1.9876e-07	-2.75644	1.28025e-06	0.0868975	0.913486	-2.34789	0.000114966
AT5G23660	SWEET12	-2.73556	3.43446e-07	-3.27065	3.06665e-10	0.586207	0.289157	-2.71698	6.02466e-07
AT1G14870	PCR2	-3.07848	3.59847e-07	-3.4261	7.60163e-09	2.62546	9.58085e-08	-2.44752	0.000236855
AT1G76600		-2.21062	4.96111e-07	-2.14559	1.32236e-06	0.33883	0.492681	-1.73057	0.000371666
AT1G63010		-1.09243	7.79498e-07	-1.10837	4.84341e-07	0.424219	0.0401071	-1.13396	2.87745e-07
AT4G02520	GSTF2	-1.94635	8.40127e-07	-1.95491	7.80331e-07	2.37303	4.88173e-11	-1.15435	0.0193121
AT1G27020		-3.28655	9.76265e-07	-3.51528	1.1585e-07	1.52804	0.0147076	-2.12772	0.0086268
AT3G26840	PES2	-2.81336	1.03838e-06	-2.83886	8.00609e-07	1.60434	0.000660972	-2.05583	0.00195603
AT4G18250		-3.14228	1.11811e-06	-2.7466	3.90513e-05	3.011	2.33004e-11	-2.33884	0.00158607
AT5G44570		-2.70141	1.2268e-06	-1.39451	0.0374908	1.50612	0.0027949	-1.94239	0.0025642
AT5G10520	RBK1	-6.28003	1.33255e-06	-7.09397	2.16256e-08	0.127333	0.913486	-5.38044	0.000112913
AT3G51660		-1.723	1.49619e-06	-1.51927	3.73897e-05	1.57327	1.23041e-06	-1.10726	0.010641
AT5G44572		-2.68657	1.74524e-06	-1.38054	0.0418307	1.45944	0.00442681	-1.91354	0.00334962
AT5G04340	ZAT6	-2.78089	2.42658e-06	-2.9563	3.80875e-07	0.448642	0.4586	-1.90706	0.0066431
AT1G33030		-4.394	2.56402e-06	-4.34501	3.32734e-06	2.5253	1.9355e-05	-3.27129	0.00241735
AT1G02930	GSTF6	-1.96728	2.97986e-06	-2.11733	3.48355e-07	2.99335	1.99035e-15	-1.35319	0.00627637
AT3G01970	WRKY45	-2.59347	3.01487e-06	-2.69017	1.03703e-06	0.934258	0.082397	-1.69565	0.0119004
AT4G15233	ABCG42	-2.54629	3.06807e-06	-2.67961	6.36849e-07	1.68857	2.82296e-05	-1.79136	0.00559632
AT5G47910	RBOHD	-2.02849	4.26754e-06	-2.18967	4.50204e-07	0.170596	0.755197	-2.00046	8.36585e-06
AT3G49780	PSK4	-2.11035	5.1424e-06	-2.2283	1.02543e-06	2.27298	5.10551e-10	-1.65448	0.00146521
AT4G19890		-1.36732	6.65019e-06	-1.39005	3.6353e-06	0.955324	0.000122107	-1.31125	2.52603e-05
AT2G16660		-1.88091	6.9077e-06	-1.66069	0.000111625	0.896744	0.029772	-1.46559	0.00181471
AT5G67480	BT4	-2.38233	9.50669e-06	-3.057	2.01413e-09	0.163564	0.815441	-2.39065	1.16777e-05
AT3G54640	TSA1	-1.49861	1.04402e-05	-1.40651	4.37979e-05	1.13541	0.000231885	-1.12023	0.00402287
AT5G27380	GSH2	-1.31483	1.06038e-05	-1.4375	8.59272e-07	0.0147879	0.97335	-1.12505	0.000497039
AT4G15280	UGT71B5	-5.79879	1.16826e-05	-5.7168	1.59815e-05	1.64544	0.0276977	-5.23508	0.000202629
AT2G43620		-3.19216	1.20173e-05	-2.75778	0.000264501	1.22092	0.0579334	-2.66456	0.000884386
AT3G49110	PRXCA	-3.80764	1.27888e-05	-4.00536	3.21253e-06	-0.640794	0.504023	-3.64802	5.34974e-05
AT5G54810	TSB1	-1.60602	1.27888e-05	-1.91469	6.62646e-08	0.0959612	0.848704	-1.2909	0.00165492
AT5G40450		-1.73484	1.34489e-05	-1.67059	3.22602e-05	0.256225	0.599757	-1.37304	0.00216128
AT1G02850	BGLU11	-1.92839	1.45113e-05	-1.59331	0.000626329	1.88381	2.10908e-07	-1.40623	0.00692052
AT1G51760	IAR3	-2.39873	1.45349e-05	-2.17208	0.000123005	1.00261	0.068205	-2.0387	0.000717839
AT4G12500		-6.08976	1.76589e-05	-4.09313	0.00955247	1.83828	0.142192	-4.31634	0.0102583
AT1G10070	BCAT-2	-4.06603	1.99534e-05	-4.61628	6.24145e-07	1.09506	0.214347	-2.88677	0.0108758
AT3G61270		-3.53845	2.40066e-05	-2.75842	0.00229949	2.53804	7.65475e-09	-2.24782	0.040061
AT2G29470	GSTU3	-3.45529	2.53802e-05	-2.76749	0.00140211	3.32074	1.99487e-06	-2.67393	0.00426561
AT3G09280		-5.71203	2.58818e-05	-4.55567	0.00165196	3.48258	3.616e-06	-4.62923	0.00254015
AT1G54000	GLL22	-5.76131	2.65555e-05	-4.68115	0.00127527	0.974635	0.308293	-4.64135	0.00276404
AT5G61605		-2.07376	2.66372e-05	-1.48452	0.006289	1.63162	3.3041e-05	-1.53949	0.00776738
AT4G21850	MSRB9	-3.08001	3.30156e-05	-3.47903	1.4168e-06	2.04141	0.00203608	-2.30467	0.0074924
AT1G10990		-5.32933	3.62776e-05	-5.11453	8.72951e-05	0.126145	0.899732	-4.71742	0.000775843
AT1G02940	GSTF5	-1.79383	4.03651e-05	-1.98702	3.12199e-06	2.99631	4.07037e-15	-1.2274	0.0203084
AT5G57630	CIPK21	-1.94061	4.31353e-05	-2.02628	1.50868e-05	0.483755	0.316477	-1.66659	0.00134169
AT2G04400		-1.39229	4.71159e-05	-1.53961	3.76476e-06	1.14531	0.000147209	-1.20666	0.00121828
AT1G70800	EHB1	-1.46224	4.9515e-05	-1.01686	0.0103868	1.24602	0.000104177	-1.27431	0.00115184
AT4G39955		-2.2842	5.34516e-05	-2.38606	1.7463e-05	1.29477	0.000660972	-2.06846	0.000653781
AT3G09270	GSTU8	-5.65517	6.23893e-05	-4.39637	0.00378607	3.573	1.197e-05	-4.50024	0.00533076
AT1G48000	MYB112	-4.84353	6.38539e-05	-4.19652	0.000829184	1.81771	0.0126338	-3.5868	0.0127546
AT4G19880		-1.20747	6.92181e-05	-1.29235	1.33524e-05	0.913008	0.000253747	-1.19992	0.000119755
AT4G17230	SCL13	-1.30391	6.9659e-05	-1.26496	0.000121824	0.815692	0.00530952	-1.27791	0.000168826
AT4G19420		-1.89388	7.78172e-05	-1.90803	6.30122e-05	0.997115	0.0261454	-1.42331	0.0108758
AT1G13340		-2.15888	8.23029e-05	-2.44175	3.70321e-06	3.08879	3.63477e-14	-2.00082	0.000601471
AT4G39030	EDS5	-2.01582	8.68502e-05	-2.33048	2.2468e-06	2.01572	4.13226e-07	-1.96305	0.000241137
AT1G25220	ASB1	-1.38032	8.97011e-05	-1.4524	2.81463e-05	1.2842	2.46104e-05	-1.04297	0.0110429
AT2G45680	TCP9	-2.06453	0.000116584	-2.64984	8.01559e-08	0.955853	0.00305993	-1.7264	0.00407862
AT2G35930	PUB23	-3.24973	0.000117655	-3.20195	0.000141951	1.95365	2.27817e-05	-2.50751	0.0115239
AT4G39952		-2.04113	0.000134128	-2.20087	2.1741e-05	1.19213	0.00111515	-1.80376	0.0020152
AT3G09940	MDHAR	-3.6766	0.000154091	-3.60834	0.000202929	2.1507	0.0144895	-2.96713	0.00704995
AT1G76970		-1.62849	0.000172229	-1.18781	0.0114308	2.81088	4.43e-14	-1.18633	0.0213316
AT4G12510		-5.90902	0.00017416	-3.84356	0.0339245	2.79627	0.0104756	-4.69227	0.0098948
AT1G76930	EXT4	-3.02727	0.00023415	-2.52206	0.00334224	2.03998	0.00601659	-2.1391	0.0329144
AT1G15670		-2.33124	0.00023499	-2.92784	9.21175e-07	2.15217	2.97633e-05	-1.69993	0.0254056
AT5G01900	WRKY62	-5.43214	0.000280294	-4.95804	0.00115797	2.12065	0.0242951	-4.12148	0.0214128
AT4G19410		-1.02735	0.000290378	-1.36044	2.68244e-07	-0.101489	0.769882	-1.00461	0.000714002
AT3G14620	CYP72A8	-1.37732	0.000313243	-1.24017	0.00144711	1.76363	2.07156e-08	-1.01157	0.0266834
AT5G13080	WRKY75	-5.55715	0.000313611	-5.84836	0.000107702	3.42222	0.000228145	-4.41298	0.0140486
AT1G22900		-1.77237	0.000330902	-1.1889	0.0323368	0.599592	0.191494	-1.38942	0.0154489
AT5G27520	PNC2	-1.54922	0.000359501	-1.19672	0.00999634	0.963239	0.0101107	-1.5114	0.000905486
AT1G09480		-2.77351	0.000377103	-3.09901	3.46187e-05	0.868392	0.118538	-1.97121	0.0432759
AT1G06620		-1.54711	0.000410375	-1.15507	0.0149098	1.15099	0.0016218	-1.45268	0.0019385
AT5G01850		-1.99224	0.000450261	-1.28156	0.0494079	2.0167	5.86201e-07	-1.70071	0.00750748
AT1G13830		-4.57717	0.000502218	-3.77431	0.00688621	3.86989	5.56111e-11	-4.04443	0.00556565
AT3G24982	RLP40	-2.97157	0.000523832	-3.07455	0.000263147	2.32874	0.000339211	-2.38389	0.0160963
AT4G17500	ERF-1	-1.66243	0.000541376	-1.57062	0.00116825	1.0824	0.0117577	-1.33255	0.0160963
AT4G35620	CYCB2;2	-2.08591	0.000584665	-2.40496	3.5586e-05	0.940756	0.105282	-1.66169	0.0180567
AT4G35630	PSAT	-2.08246	0.000595353	-2.40497	3.54534e-05	0.939537	0.105635	-1.64451	0.0198112
AT4G20860		-2.02221	0.000623047	-2.36191	2.67313e-05	1.5091	0.00122949	-1.73397	0.00876247
AT3G26440		-2.46171	0.000845748	-2.72594	0.000117879	2.83523	1.11011e-08	-2.12346	0.0102227
AT1G59950		-4.49243	0.000866267	-5.28534	3.8631e-05	0.39334	0.799153	-3.63111	0.0198112
AT3G22460	OASA2	-2.10976	0.000866267	-2.22866	0.000300133	0.873568	0.0767459	-1.67154	0.0248113
AT2G46140		-2.15381	0.000901475	-2.205	0.000517331	1.61718	6.38108e-05	-2.17242	0.00124582
AT1G24807		-1.46379	0.000990917	-1.32192	0.00354103	1.48778	2.07808e-05	-1.11821	0.0357625
AT5G52450		-1.56143	0.00111457	-1.90179	2.41621e-05	0.972515	0.0166559	-1.45296	0.00503265
AT3G21230	4CL5	-2.21272	0.00112739	-2.73434	1.48645e-05	0.762703	0.139986	-1.84185	0.0184615
AT3G22450		-1.98348	0.001309	-2.09772	0.000465495	0.828912	0.088124	-1.59888	0.0266353
AT4G29210	GGT4	-1.47717	0.001309	-1.6301	0.000235339	0.463263	0.307556	-1.10865	0.0469163
AT1G07260	UGT71C3	-2.58102	0.00146421	-2.60476	0.00113994	-0.648341	0.447914	-2.23642	0.0140206
AT4G31800	WRKY18	-1.9035	0.00146421	-1.71086	0.00509855	2.13028	5.59524e-06	-1.67808	0.0118716
AT5G13550	SULTR4;1	-1.1741	0.00146426	-1.11381	0.00264581	0.772623	0.0141024	-1.15529	0.00303074
AT1G58180	BCA6	-1.33979	0.00155993	-1.12035	0.0112518	0.770504	0.0412364	-1.10503	0.0233625
AT1G66700	PXMT1	-4.63644	0.00172265	-5.08513	0.000360216	3.57266	1.91211e-05	-4.221	0.00954611
AT4G12290		-1.98255	0.00173539	-2.55652	1.33524e-05	1.77623	0.000595547	-1.59867	0.031132
AT1G07270		-3.4976	0.00180906	-3.66001	0.000821923	-1.20652	0.272183	-3.20957	0.00890622
AT1G76650	CML38	-2.41313	0.0018099	-2.42066	0.00151489	1.15607	0.082397	-2.91925	9.76624e-05
AT4G13395	RTFL12	-2.57484	0.00194435	-3.63953	1.16666e-06	1.26289	0.0419842	-2.45638	0.00601416
AT1G77210	STP14	-1.18009	0.0023625	-1.2711	0.000694028	-0.222696	0.588028	-1.18022	0.00391985
AT5G57560	TCH4	-1.77706	0.00248305	-1.60012	0.0075691	1.44287	0.00310804	-1.43363	0.0387659
AT2G16720	MYB7	-1.87545	0.00266886	-2.21937	0.000155886	0.640798	0.23537	-1.70007	0.0140486
AT3G57270	BG1	-1.95867	0.00266886	-2.34742	0.000141314	3.54548	3.44081e-11	-1.67189	0.0248199
AT3G57260	BGL2	-1.95648	0.00272062	-2.34501	0.000144748	3.5478	3.38242e-11	-1.67189	0.0248526
AT2G38660		1.83555	0.00300728	1.79923	0.00347729	-0.483331	0.478247	1.92048	0.0028468
AT1G25155		-1.4186	0.00308868	-1.2338	0.0127712	1.62687	9.54637e-06	-1.2112	0.0277212
AT2G29720	CTF2B	-2.58705	0.00333901	-2.89796	0.000542999	1.88433	0.000171163	-2.11651	0.0442984
AT3G48180		-4.23526	0.00436336	-3.81148	0.012901	2.24257	0.00538728	-3.62099	0.0387659
AT3G23240	ERF1	-2.60025	0.00488762	-2.56025	0.00533236	1.23302	0.0969011	-2.18722	0.0443232
AT4G18140	SSP4b	-1.20843	0.00498142	-1.16968	0.00646914	0.174739	0.704652	-1.18628	0.0104164
AT5G13330	Rap2.6L	-5.1192	0.0055999	-5.37345	0.00286956	2.13685	0.106789	-4.5335	0.0325445
AT1G72520	LOX4	-1.48388	0.00618721	-1.70381	0.000944491	0.852181	0.0810216	-1.45361	0.0132635
AT5G54170		-1.34667	0.00640445	-1.4659	0.00211133	0.589827	0.196922	-1.45	0.00457181
AT5G57150		-1.36625	0.00673799	-1.45736	0.00289345	0.949306	0.0180152	-1.36369	0.0118513
AT3G51860	CAX3	-3.4029	0.00681278	-4.47404	0.000112269	2.85339	0.00406883	-3.8176	0.00291666
AT4G19390		-1.15067	0.0072558	-1.17439	0.00532321	0.410759	0.312354	-1.06545	0.0261326
AT2G43580		-2.0383	0.00744354	-2.67803	0.000128093	3.65512	1.36669e-10	-2.02234	0.0139991
AT4G37990	ELI3-2	-4.43251	0.00782378	-5.6207	0.000284314	1.05336	0.490697	-3.89818	0.0435676
AT1G77660		-2.05964	0.00830734	-2.19591	0.00359314	1.51925	0.00455761	-1.86561	0.0359634
AT5G67300	MYBR1	-1.23669	0.00848022	-1.27897	0.00553578	0.27119	0.595092	-1.11798	0.0370256
AT5G64570	XYL4	-1.74649	0.0101448	-2.27271	0.000292965	0.34412	0.638337	-1.72115	0.0205372
AT1G76590		-1.50897	0.0107278	-1.74004	0.0019253	0.590302	0.274789	-1.37059	0.0432919
AT4G08770	Prx37	-4.79018	0.0121101	-7.4153	8.79711e-06	1.8603	0.171578	-6.2752	0.000573653
AT4G01750	RGXT2	-1.51726	0.0137908	-1.99596	0.00034758	1.49211	0.000273042	-1.38914	0.0499301
AT4G12280		-2.44947	0.0146948	-3.22691	0.000394843	1.51057	0.0264952	-2.33523	0.0387659
AT5G52460	EDA41	-1.53987	0.0147402	-1.69419	0.00519902	1.1185	0.0217557	-1.66195	0.012146
AT2G04070		-1.24712	0.0167759	-1.26807	0.0134068	1.12444	0.00384798	-1.3727	0.0112836
AT4G25010	SWEET14	-3.70943	0.0177998	-3.8086	0.0131133	2.3332	0.00780883	-3.88721	0.0199352
AT3G16500	PAP1	-1.02513	0.0192017	-1.01879	0.0192035	0.208673	0.643142	-1.09252	0.0189232
AT4G39950	CYP79B2	-1.0795	0.0192979	-1.4364	0.000655666	1.12898	0.00269706	-1.27569	0.00647739
AT5G05440	PYL5	-1.66143	0.0197628	-2.40736	0.000135362	0.127106	0.868679	-1.77904	0.0186971
AT1G73510		-2.22993	0.0246125	-3.08198	0.000478694	0.364824	0.653619	-2.60357	0.00962762
AT3G48520	CYP94B3	-4.45543	0.0281486	-4.45581	0.0271481	1.73941	0.26712	-4.92518	0.0213449
AT1G48140	DPMS3	-1.05727	0.0284893	-1.05866	0.0267942	0.592908	0.136456	-1.1326	0.0279693
AT5G44390		-1.31239	0.029494	-1.23321	0.0425005	0.229036	0.681531	-1.48363	0.0171911
AT4G36950	MAPKKK21	-1.0032	0.0307208	-1.18913	0.00615868	1.41481	1.10644e-05	-1.1667	0.0140206
AT4G39020		-1.53387	0.0315398	-2.0331	0.00136905	2.12346	9.49719e-08	-1.60413	0.0379343
AT1G49360		-1.66657	0.0342167	-2.17464	0.00205007	0.54029	0.347007	-2.24477	0.00252514

### Sheet: Cluster3
ID	symbol	logFC.Col0_untr_4_dpi_vs_fer4_untr_4_dpi	FDR.Col0_untr_4_dpi_vs_fer4_untr_4_dpi	logFC.Col0_untr_4_dpi_vs_ralfx_untr_4_dpi	FDR.Col0_untr_4_dpi_vs_ralfx_untr_4_dpi	logFC.ralf7x_PM_4_dpi_vs_ralf7x_untr_4_dpi	FDR.ralf7x_PM_4_dpi_vs_ralf7x_untr_4_dpi	logFC.Col0_untr_4_dpi_vs_lrx5x_untr_4_dpi	FDR.Col0_untr_4_dpi_vs_lrx5x_untr_4_dpi
AT4G27850		-5.32569	4.65106e-34	-4.6764	6.87842e-26	0.202484	0.670235	-4.98604	1.51412e-29
AT4G27860	MEB1	-5.32144	3.12207e-33	-4.6822	2.37815e-25	0.150812	0.766361	-4.98721	6.66375e-29
AT3G30720	QQS	-4.44505	3.84385e-29	-1.77704	0.000146258	-0.317701	0.520317	-1.56241	0.00249625
AT3G51450		-2.83699	2.71307e-22	-2.36445	4.32716e-15	0.379371	0.218078	-2.52246	2.4485e-17
AT3G50280		-4.01261	8.88017e-17	-3.48131	2.2212e-12	0.970952	0.00262133	-4.06648	3.44994e-17
AT1G15125		-4.81228	1.81038e-16	-5.17382	8.90443e-19	-0.884316	0.143065	-3.97784	4.48316e-11
AT3G26330	CYP71B37	-3.91343	2.79176e-16	-3.22796	9.979e-11	0.36691	0.318308	-3.25152	6.4128e-11
AT1G44350	ILL6	-3.39135	6.78794e-16	-3.28705	1.03553e-14	0.101516	0.865588	-3.59324	1.23942e-17
AT1G17380	JAZ5	-5.48417	7.21317e-15	-4.21469	1.45293e-08	1.26264	0.0240319	-4.98998	4.30156e-12
AT3G26200	CYP71B22	-5.16985	7.21317e-15	-4.88805	4.16132e-13	-0.975597	0.136812	-4.38924	1.57359e-10
AT5G06860	PGIP1	-2.10456	1.21581e-14	-1.42224	1.36701e-06	-0.408378	0.195238	-1.99378	5.82368e-13
AT2G06050	OPR3	-2.38048	1.8606e-14	-2.01556	3.63624e-10	0.43772	0.22882	-2.37226	3.71039e-14
AT1G70690	HWI1	-2.78414	3.40843e-14	-2.24427	5.21901e-09	0.702721	0.0568472	-2.68549	5.37806e-13
AT1G31555		-2.58348	1.47751e-13	-1.78974	2.06967e-06	0.543174	0.158779	-2.24072	5.33115e-10
AT1G74950	TIFY10B	-2.21454	7.11761e-13	-1.89933	2.567e-09	0.100847	0.818572	-2.12472	1.15506e-11
AT4G27300		-2.16824	2.43032e-12	-2.03933	9.16635e-11	0.123561	0.775639	-1.30307	0.000282063
AT3G55970	JRG21	-5.49887	2.74776e-12	-4.8668	1.76794e-09	1.29102	0.100036	-5.31484	2.64402e-11
AT2G26000	BRIZ2	-7.17279	2.04056e-11	-8.68748	1.46705e-16	-0.494974	0.739799	-7.15879	3.08256e-11
AT1G31550		-2.34954	2.17948e-11	-1.56289	4.64881e-05	0.558501	0.14521	-1.9964	5.24514e-08
AT5G06870	PGIP2	-2.14475	2.97643e-11	-1.42684	5.07163e-05	-0.64971	0.0615519	-2.06181	2.77087e-10
AT2G36080	ABS2	-2.88563	3.42776e-11	-2.38998	1.46655e-07	0.709262	0.100682	-2.23488	1.70813e-06
AT4G30530	GGP1	-1.5566	1.30279e-10	-1.2832	3.80875e-07	0.314753	0.266621	-1.32043	1.85431e-07
AT5G10300	MES5	-3.14187	1.85489e-10	-2.79812	3.28401e-08	0.470491	0.365043	-2.52736	1.45844e-06
AT3G44860	FAMT	-2.39845	1.95981e-10	-1.40463	0.000924191	0.714484	0.0830957	-2.31222	1.45668e-09
AT3G45130	LAS1	-8.25219	9.03439e-10	-7.12623	3.36122e-07	1.00443	0.338598	-7.46849	7.93807e-08
AT2G26010	PDF1.3	-6.74606	1.22765e-09	-8.21741	3.04227e-14	-0.723058	0.62024	-6.59569	4.4306e-09
AT5G44440		-6.01948	1.3561e-09	-7.53063	6.8836e-15	-1.00164	0.410926	-6.03243	1.63086e-09
AT5G44430	PDF1.2c	-5.94755	1.92425e-09	-7.43948	1.04899e-14	-0.994548	0.412943	-5.92852	3.00478e-09
AT5G44420	PDF1.2	-5.90497	3.48959e-09	-7.40047	2.26867e-14	-0.965261	0.431905	-5.88145	5.61328e-09
AT1G54030	MVP1	-1.82707	3.55234e-09	-2.04393	2.07152e-11	0.0678731	0.878737	-1.55113	1.83172e-06
AT1G32640	MYC2	-2.21855	4.32449e-09	-1.62614	5.92533e-05	-0.257424	0.596567	-2.19502	9.54579e-09
AT1G19180	JAZ1	-1.80277	6.39213e-09	-1.51643	2.59292e-06	0.781962	0.0093588	-2.02059	3.61215e-11
AT5G24160	SQE6	-1.4655	8.29623e-09	-1.23572	2.90866e-06	-0.194816	0.529945	-1.23332	4.28575e-06
AT5G13220	JAZ10	-5.33671	8.37277e-09	-5.20249	2.66877e-08	0.502965	0.618569	-5.04849	1.05998e-07
AT1G53880		-2.7554	1.75822e-08	-1.85075	0.000564989	-0.0977161	0.893207	-2.66825	9.06965e-08
AT2G26020	PDF1.2b	-5.74032	1.78927e-08	-7.10713	6.90612e-13	-1.61963	0.152511	-5.19213	9.21372e-07
AT1G11580	PMEPCRA	-1.91188	1.79481e-08	-1.52648	2.05192e-05	-0.436137	0.257743	-1.83599	1.25939e-07
AT4G24350		-3.42054	2.18171e-08	-3.49738	1.1225e-08	-0.997225	0.138618	-3.34463	7.92651e-08
AT5G07100	WRKY26	-1.9727	3.13234e-08	-1.64359	1.02804e-05	0.338738	0.407053	-1.0565	0.0220578
AT4G24340		-3.61327	6.92693e-08	-3.68173	4.10151e-08	-1.03248	0.162794	-3.52174	2.58683e-07
AT4G22950	AGL19	-2.323	7.59784e-08	-2.0861	2.59223e-06	0.398222	0.383117	-1.74397	0.000313182
AT2G34600	JAZ7	-6.74012	1.34326e-07	-5.7103	1.9723e-05	1.35298	0.0889671	-6.53759	5.5304e-07
AT4G03420		-1.80891	1.34326e-07	-1.86471	5.09789e-08	-0.11258	0.811936	-1.41004	0.000182449
AT3G04000		-2.73513	1.46492e-07	-2.26622	3.49915e-05	0.682393	0.127862	-2.51569	3.0785e-06
AT5G09440	EXL4	-3.31186	2.16656e-07	-3.2796	3.48355e-07	0.306538	0.70995	-2.6052	0.000201453
AT5G63970	RGLG3	-3.49816	2.44214e-07	-2.8907	5.31434e-05	0.899178	0.050369	-3.25238	3.48776e-06
AT4G06746	RAP2.9	-3.47729	2.89665e-07	-3.39195	7.08931e-07	-0.738532	0.329949	-2.74356	0.000228803
AT1G53885		-3.10648	3.38912e-07	-2.19478	0.000892037	-0.198626	0.815441	-3.02634	1.11841e-06
AT5G36220	CYP81D1	-1.83057	5.86343e-07	-1.3534	0.000595025	0.346351	0.405926	-1.68635	8.90157e-06
AT1G06160	ORA59	-4.07369	1.59277e-06	-4.62739	2.32734e-08	-0.736416	0.455117	-3.2078	0.000653781
AT1G53903		-2.68293	2.3333e-06	-1.79866	0.0040796	-0.217514	0.77532	-2.60349	7.43866e-06
AT2G44840	ERF13	-4.54053	3.01487e-06	-4.26279	1.57886e-05	0.758421	0.218818	-4.52302	4.43437e-06
AT4G38470	STY46	-1.32469	4.09752e-06	-1.2887	8.06237e-06	-0.13031	0.71195	-1.25818	2.12945e-05
AT2G36380	ABCG34	-2.40247	4.28824e-06	-2.96777	2.6165e-09	-0.287265	0.625475	-2.20167	5.67434e-05
AT2G33850		-5.32737	4.66055e-06	-4.07366	0.00115752	0.114673	0.895693	-4.68874	0.000164267
AT1G75220	ERDL6	-1.46248	4.88409e-06	-1.41156	1.1786e-05	-0.063555	0.88729	-1.47436	5.19517e-06
AT3G15500	NAC3	-4.09968	7.40974e-06	-3.66965	9.1324e-05	0.619464	0.525671	-3.08982	0.00309579
AT2G29340		-1.27233	8.8102e-06	-1.26271	1.01884e-05	0.142728	0.692229	-1.14393	0.000160664
AT1G73500	MKK9	-1.45055	1.08368e-05	-1.40285	2.3404e-05	0.239464	0.529499	-1.10179	0.00332846
AT2G29330	TRI	-1.25688	1.56851e-05	-1.22874	2.64236e-05	-0.172925	0.628643	-1.12637	0.000282063
AT3G57520	SIP2	-2.76582	2.21683e-05	-3.17691	5.35456e-07	-0.012057	0.990416	-2.48887	0.000341671
AT1G78270	UGT85A4	-1.71634	3.07701e-05	-1.61198	0.000113713	-0.513002	0.226625	-1.40542	0.00226273
AT2G17500		-3.96528	3.6305e-05	-3.98499	3.15899e-05	0.594518	0.448047	-3.66857	0.000314393
AT3G56200		-1.77803	4.51323e-05	-1.77503	4.51375e-05	0.152604	0.783157	-1.52249	0.00144246
AT3G59930		-6.57213	5.16213e-05	-5.99523	0.000305966	1.21724	0.366698	-5.31445	0.00371093
AT4G33150		-3.69601	8.57589e-05	-2.19909	0.0435727	1.38156	0.129484	-3.00528	0.0045281
AT4G36560		-2.97247	0.000114447	-3.3296	7.9361e-06	-2.52713	5.32489e-05	-2.92022	0.000264362
AT4G36570	RL3	-2.93768	0.000247745	-3.28592	2.19652e-05	-2.50095	0.00011998	-2.90024	0.000515481
AT2G02990	RNS1	-3.99077	0.000263213	-3.54012	0.00161276	0.207108	0.865447	-3.15166	0.0127966
AT5G67080	MAPKKK19	-4.88034	0.000268612	-4.77362	0.000364491	0.361722	0.790725	-4.07781	0.0068422
AT1G61120	TPS04	-4.94719	0.000353914	-4.77122	0.000589263	1.18392	0.393824	-4.22216	0.00619545
AT5G65660		-1.53767	0.000464164	-2.05526	4.81092e-07	-0.042852	0.943085	-1.36442	0.00457104
AT5G43170	ZF3	-4.52873	0.000468854	-5.17688	2.44516e-05	-0.049355	0.955211	-3.55408	0.0222436
AT5G41120		-3.49657	0.000902278	-3.32596	0.00166156	-0.393394	0.670116	-3.84876	0.000260079
AT3G06500	A/N-InvC	-1.36265	0.00114099	-1.05552	0.0184972	0.336948	0.44077	-1.60446	8.88398e-05
AT5G62360		-2.79257	0.00138851	-4.49058	6.41552e-09	-2.32182	0.000865721	-3.06998	0.000488904
AT2G27690	CYP94C1	-3.81278	0.00166902	-3.74367	0.00190169	0.241944	0.835105	-3.77383	0.00320829
AT3G49580	LSU1	-1.51328	0.00204519	-1.83026	7.3534e-05	0.348136	0.493771	-1.48501	0.00437715
AT5G60300	LecRK-I.9	-1.97325	0.00216615	-2.12477	0.000637488	0.130964	0.863654	-1.9567	0.00404598
AT5G24760		-2.42372	0.00217963	-2.37763	0.00245018	-0.277583	0.680947	-2.07425	0.0219213
AT5G10625		-3.18808	0.00226556	-2.73145	0.0118682	1.65811	0.0350636	-2.59469	0.0347441
AT1G47400		-4.8431	0.00263954	-5.03801	0.00133516	-0.299657	0.834048	-3.91324	0.0432759
AT4G40011		-3.05295	0.00273607	-2.48456	0.0221776	-0.624831	0.437316	-2.50764	0.0378912
AT4G40010	SNRK2.7	-3.07922	0.0027421	-2.48557	0.0237724	-0.624709	0.446779	-2.5093	0.0402608
AT4G10390		-2.82889	0.00275411	-2.43816	0.012893	0.333596	0.730469	-2.83266	0.00456995
AT5G26280		-4.98824	0.00276216	-4.10397	0.0206424	-0.441732	0.775876	-4.09433	0.0387659
AT1G72420		-1.45813	0.00356112	-1.88097	4.13773e-05	-0.346656	0.45871	-1.27902	0.0242119
AT5G53420		-1.24574	0.00356112	-1.11068	0.0112518	-0.0305442	0.956974	-1.11567	0.0199352
AT1G30135	JAZ8	-4.8962	0.00431765	-5.15986	0.00199234	-0.82934	0.55336	-5.40259	0.00198636
AT4G33700		-1.41316	0.00432795	-1.83735	4.81044e-05	-0.653289	0.107507	-1.48494	0.00381792
AT4G32480		-1.738	0.00640834	-1.56726	0.0164139	-0.598133	0.326609	-1.62556	0.0216094
AT5G60290		-4.10984	0.00650539	-3.86563	0.0115324	-0.0748197	0.955211	-3.69907	0.0325086
AT1G72416		-1.787	0.0070917	-2.45542	3.90022e-05	-0.909236	0.0849793	-1.71302	0.018764
AT1G17420	LOX3	-1.64997	0.0115416	-1.94321	0.00165807	0.740101	0.237413	-1.73293	0.0125804
AT4G35160		-3.43196	0.0139921	-3.05511	0.0335682	0.204605	0.901878	-3.1604	0.0488248
AT1G75190		-1.5171	0.0164794	-1.70607	0.00468771	-0.461433	0.43775	-1.43331	0.0455074
AT2G16890		-4.26234	0.0210436	-4.00746	0.0328208	-0.283706	0.872669	-4.16363	0.0452878
AT3G21560	UGT84A2	-1.35261	0.0210436	-1.24221	0.0375256	0.438445	0.417992	-1.54023	0.0108531
AT4G34930		-2.52317	0.0301952	-3.04779	0.00468771	-0.351458	0.70995	-3.09039	0.00747767
AT2G30040	MAPKKK14	-1.59392	0.0364802	-1.60776	0.0324112	-0.215864	0.7673	-1.88725	0.0144849
AT1G77885		-1.11537	0.0386052	-1.38831	0.00520807	0.0179332	0.977825	-1.50623	0.00356056

### Sheet: Cluster4
ID	symbol	logFC.Col0_untr_4_dpi_vs_fer4_untr_4_dpi	FDR.Col0_untr_4_dpi_vs_fer4_untr_4_dpi	logFC.Col0_untr_4_dpi_vs_ralfx_untr_4_dpi	FDR.Col0_untr_4_dpi_vs_ralfx_untr_4_dpi	logFC.ralf7x_PM_4_dpi_vs_ralf7x_untr_4_dpi	FDR.ralf7x_PM_4_dpi_vs_ralf7x_untr_4_dpi	logFC.Col0_untr_4_dpi_vs_lrx5x_untr_4_dpi	FDR.Col0_untr_4_dpi_vs_lrx5x_untr_4_dpi
AT5G05598		-5.90374	7.26023e-38	-5.53319	5.21471e-33	0.0639205	0.92016	-5.57087	1.7191e-33
AT5G05600		-5.89515	7.26023e-38	-5.52943	5.21471e-33	0.0653548	0.918373	-5.56665	1.7191e-33
AT2G39330	JAL23	-6.68873	5.91937e-32	-6.08732	5.02058e-26	-0.98917	0.13495	-6.16663	7.35745e-27
AT1G52400	BGLU18	-5.55626	3.84385e-29	-5.55223	9.58737e-29	-1.57654	0.00327482	-5.26553	5.29374e-26
AT1G52040	MBP1	-5.70634	1.163e-28	-5.32202	1.23195e-24	-0.835971	0.178164	-5.42794	9.31014e-26
AT1G52410	TSA1	-5.52074	3.46743e-28	-5.1038	7.8249e-24	-0.703751	0.255632	-5.13291	3.98977e-24
AT2G34810		-3.91576	4.13363e-27	-3.6034	1.09287e-22	-0.456109	0.309059	-3.86246	4.18356e-26
AT3G28220		-4.97558	2.82229e-25	-4.91809	1.64468e-24	-1.34994	0.0098148	-4.81305	1.6982e-23
AT2G43510	TI1	-3.77672	7.31126e-24	-3.17531	1.43421e-16	-0.327844	0.513594	-3.3401	1.87768e-18
AT1G52030	MBP2	-5.73863	1.38482e-23	-5.46596	3.63437e-21	-1.42095	0.0153663	-5.28224	9.31945e-20
AT3G28290	AT14A	-6.08558	1.74908e-22	-5.48982	5.45696e-18	-1.28762	0.065703	-5.79415	3.91938e-20
AT3G28300	AT14A	-6.08461	2.0739e-22	-5.48772	6.14952e-18	-1.28464	0.0671141	-5.79373	4.43796e-20
AT1G52000		-4.07194	1.39299e-20	-3.83766	5.45696e-18	-0.731763	0.15454	-3.77711	1.67637e-17
AT1G54020		-6.96871	1.39299e-20	-6.69522	1.06525e-18	-0.646013	0.490606	-6.26323	1.92505e-16
AT1G24070	CSLA10	-7.46599	1.26278e-19	-6.989	6.83188e-17	-1.14654	0.0421415	-7.49293	1.31433e-19
AT2G39030	NATA1	-6.0109	3.2102e-18	-5.53332	3.2785e-15	0.217673	0.836271	-5.85708	3.44994e-17
AT5G24780	VSP1	-8.2514	7.26894e-18	-6.85798	3.34303e-12	-1.38312	0.21972	-8.51304	7.31983e-19
AT4G11320		-5.76459	1.76099e-17	-3.53261	1.62078e-06	-1.83245	0.00990043	-5.74615	3.01321e-17
AT5G24430		-4.67282	2.0272e-17	-4.10719	2.59778e-13	-0.852087	0.188085	-4.33675	7.38424e-15
AT1G54010		-5.88746	6.03209e-17	-5.64783	2.1937e-15	-0.602763	0.481954	-5.53823	7.38424e-15
AT2G43520	TI2	-3.57165	7.95516e-17	-2.93243	3.43189e-11	-0.608595	0.238697	-3.16202	5.04069e-13
AT3G25760	AOC1	-2.81784	1.00056e-16	-2.63459	1.80692e-14	-0.751282	0.0469316	-2.79504	2.52493e-16
AT3G16470	JR1	-4.98636	2.19592e-16	-4.34485	2.73993e-12	-0.748744	0.318288	-4.3507	2.67888e-12
AT2G39020		-4.64916	2.63206e-16	-4.18637	4.84156e-13	0.209017	0.805447	-4.50403	4.2859e-15
AT3G16420	PBP1	-4.12703	2.63206e-16	-4.11593	5.88078e-16	-1.10572	0.0441661	-3.44414	3.61215e-11
AT3G25750		-3.65157	4.39705e-16	-3.72887	1.63375e-16	-0.816188	0.10764	-3.66249	5.47145e-16
AT1G52050		-4.83806	4.87471e-16	-4.3725	6.75022e-13	-1.24666	0.0528893	-4.1476	1.45298e-11
AT2G43530		-3.07397	5.20178e-16	-2.44986	5.43388e-10	-0.598898	0.182282	-2.68196	5.70292e-12
AT3G09260	PYK10	-8.68658	7.55395e-16	-8.10352	1.42555e-13	-0.538727	0.560642	-8.01249	3.05512e-13
AT4G37410	CYP81F4	-10.0674	1.83417e-15	-8.78927	1.50727e-11	-1.54826	0.0853162	-10.2633	6.98999e-16
AT3G16460	JAL34	-4.24695	1.10478e-14	-3.95215	1.50534e-12	-0.17698	0.8255	-3.45993	1.52583e-09
AT5G24420	PGL5	-5.06693	1.4425e-14	-4.48127	3.43189e-11	-0.976223	0.207968	-4.72652	1.81908e-12
AT5G23810	AAP7	-3.07912	1.51181e-14	-2.43669	6.01859e-09	-1.37143	0.000778865	-3.13608	7.19425e-15
AT2G16370	THY-1	-4.49466	1.85081e-14	-4.72573	1.04936e-15	-2.79386	1.39607e-06	-4.1946	2.2228e-12
AT3G25770	AOC2	-2.51685	2.33949e-14	-2.24666	3.27279e-11	-0.659746	0.0755441	-2.51752	3.71039e-14
AT1G70700	TIFY7	-2.79928	5.34484e-14	-2.34049	1.30047e-09	-0.649454	0.127069	-2.79942	8.64183e-14
AT1G72450	JAZ6	-2.04721	2.95939e-13	-1.80454	3.95727e-10	-0.365746	0.271595	-1.91376	2.16199e-11
AT3G45140	LOX2	-2.35624	3.48347e-13	-1.8995	1.99756e-08	-0.483864	0.206245	-2.42296	9.36823e-14
AT3G28270		-4.6012	1.91316e-12	-3.80279	2.15861e-08	-0.309968	0.730708	-4.22547	2.35243e-10
AT1G19670	CLH1	-3.2963	2.25564e-12	-2.8172	6.38788e-09	-0.913922	0.0814951	-3.13749	4.48316e-11
AT4G08870	ARGAH2	-3.03377	4.35074e-12	-1.97771	3.5756e-05	-0.115925	0.861838	-2.96656	2.16199e-11
AT1G72270		-6.93923	4.58216e-12	-6.70799	4.12265e-11	-1.13668	0.294814	-5.6925	6.74685e-08
AT1G72260	THI2.1	-6.93251	5.52295e-12	-6.70494	4.67533e-11	-1.13895	0.295223	-5.6887	7.55444e-08
AT2G23010	SCPL9	-3.5498	1.09572e-11	-2.25395	9.59059e-05	-0.705052	0.227299	-3.42258	9.5184e-11
AT4G13410	ATCSLA15	-5.12367	1.59549e-11	-4.28473	5.84694e-08	-0.790461	0.363825	-5.10267	2.72215e-11
AT3G15950	NAI2	-3.68914	2.13409e-10	-3.54317	1.69653e-09	-0.777085	0.1916	-3.06182	5.70473e-07
AT3G16450	JAL33	-7.92768	3.84651e-10	-7.25687	2.0807e-08	-0.214372	0.848016	-6.79675	2.93877e-07
AT3G16440	MLP-300B	-7.90108	5.92375e-10	-7.25687	2.50287e-08	-0.248375	0.824431	-6.78876	3.68336e-07
AT1G66360		-7.77527	6.51014e-10	-6.87059	1.17093e-07	-1.48919	0.0695787	-7.5456	3.33735e-09
AT1G66370	MYB113	-7.77527	6.76941e-10	-6.86413	1.24487e-07	-1.48274	0.0719653	-7.51238	4.25403e-09
AT5G23820		-3.12529	1.22765e-09	-2.4738	4.66424e-06	-1.45878	0.00511113	-3.18235	6.88813e-10
AT5G24770	VSP2	-5.36095	1.73913e-09	-3.07381	0.00238362	-1.51789	0.126174	-5.77642	6.14505e-11
AT5G47240	NUDT8	-2.45674	2.24212e-09	-2.01615	2.5528e-06	-0.653042	0.149868	-2.28683	5.92834e-08
AT5G24290	MEB2	-4.34666	2.95165e-09	-3.57927	3.11261e-06	0.496443	0.440739	-3.68837	1.77749e-06
AT5G17490	RGL3	-3.33573	3.55234e-09	-3.10005	7.43625e-08	-1.17238	0.0212877	-3.03829	1.95775e-07
AT4G17480		-4.42138	9.63827e-09	-3.04405	0.000300133	-0.60444	0.518139	-4.44713	1.11622e-08
AT2G03980		-1.70408	1.16829e-08	-1.48777	1.43195e-06	-0.281803	0.426928	-1.37269	1.78505e-05
AT1G14230		-2.21909	1.23076e-08	-1.17188	0.0111216	-0.199267	0.688306	-2.72388	5.49549e-13
AT1G76790	IGMT5	-5.83128	1.45118e-08	-5.09458	1.62987e-06	-0.0431519	0.977374	-5.75643	3.67347e-08
AT1G18710	MYB47	-3.38132	1.71222e-08	-3.44755	9.59986e-09	-1.43522	0.0169447	-2.90409	4.10376e-06
AT4G23600	CORI3	-2.61422	1.88044e-08	-2.04079	3.4407e-05	-0.736551	0.156092	-2.65787	1.48986e-08
AT4G17470		-4.48649	2.90795e-08	-3.09374	0.00046651	-0.604885	0.539417	-4.50334	3.86657e-08
AT2G32487		-2.38424	5.76128e-08	-1.99885	1.33806e-05	-0.180548	0.746918	-2.32263	2.1607e-07
AT5G02940		-2.69184	1.96384e-07	-2.14373	8.54876e-05	-0.891232	0.108925	-2.62005	6.85144e-07
AT5G52120	PP2-A14	-2.64802	2.23081e-07	-1.8028	0.00142596	-0.407527	0.471021	-2.46277	3.0785e-06
AT1G65890	AAE12	-3.95776	2.38778e-07	-2.06346	0.0262953	-1.45259	0.0446335	-3.84639	8.75557e-07
AT2G39310	JAL22	-4.85147	4.11226e-07	-4.84955	4.65365e-07	-1.07287	0.158215	-4.42533	8.93582e-06
AT4G11310		-6.2011	4.38321e-07	-4.53549	0.000667197	-1.26522	0.132495	-6.34178	2.95806e-07
AT4G13860		-4.84311	5.45537e-07	-3.02394	0.00642668	-0.0955037	0.926378	-4.24857	3.23061e-05
AT2G22770	NAI1	-4.03154	9.67374e-07	-3.51399	3.65479e-05	0.250214	0.787058	-3.69672	1.55726e-05
AT4G29700		-2.13065	9.67374e-07	-2.08159	1.91449e-06	-1.56178	6.38108e-05	-2.21484	3.71915e-07
AT1G14250		-3.30082	1.08156e-06	-1.99122	0.00955247	-2.24479	0.000553774	-3.56009	1.26866e-07
AT1G19570	DHAR1	-2.22887	1.14348e-06	-1.23919	0.0202604	-0.639509	0.207994	-2.14556	4.74335e-06
AT4G21910		-2.00551	1.31119e-06	-1.876	8.29073e-06	-0.133696	0.815296	-1.85426	1.59229e-05
AT4G13420	HAK5	-6.47663	1.5109e-06	-6.05386	9.91391e-06	-1.98633	0.0249228	-6.5502	1.46392e-06
AT2G30540		-2.4953	1.82604e-06	-2.27523	2.13231e-05	-0.138805	0.811614	-2.31883	1.87963e-05
AT3G12145	FLR1	-2.94833	2.08604e-06	-2.48365	0.000122511	-0.693571	0.312878	-2.80833	1.10477e-05
AT5G05590	PAI2	-1.99374	2.98985e-06	-1.98741	3.08854e-06	-0.72103	0.0874282	-1.78396	7.32857e-05
AT5G28237		-6.21658	4.03122e-06	-5.65299	4.14754e-05	0.0747986	0.952702	-6.28143	4.02269e-06
AT3G20370		-6.43178	5.78386e-06	-6.20586	1.40869e-05	-1.15048	0.272292	-5.18403	0.00104321
AT1G66760		-2.23063	6.26267e-06	-1.58737	0.0031393	-0.532495	0.329705	-2.32494	2.61535e-06
AT1G62660		-1.51351	6.92782e-06	-1.34959	9.19596e-05	0.00690385	0.989294	-1.51479	8.93582e-06
AT2G39320		-5.73333	7.82571e-06	-4.79983	0.000360216	-0.773397	0.370239	-4.92904	0.000385698
AT3G16400	NSP1	-2.80083	8.8975e-06	-2.22687	0.000781527	-0.738441	0.293853	-2.25398	0.00125163
AT1G52390		-5.78131	1.49e-05	-5.29657	0.00010766	-2.57813	0.00373534	-5.15322	0.000321179
AT1G73330	DR4	-3.37727	1.53546e-05	-2.50542	0.00292047	-1.14178	0.162421	-3.60628	3.79711e-06
AT2G22330	CYP79B3	-1.56244	2.13977e-05	-1.36226	0.000338366	-0.504778	0.197796	-1.45746	0.000164267
AT5G26260		-5.40647	2.87472e-05	-3.76358	0.00867976	-1.33755	0.228186	-4.93134	0.00033573
AT3G28750		-4.9794	4.64928e-05	-3.38762	0.0131558	0.441665	0.723353	-4.24799	0.00161313
AT5G65280	GCL1	-2.58368	7.49947e-05	-2.28979	0.000640347	-0.497721	0.455701	-2.33785	0.000857108
AT2G30600		-1.35199	8.57864e-05	-1.74502	7.43625e-08	-1.00146	0.00114019	-1.24208	0.000719474
AT4G16590	CSLA01	-4.90862	9.283e-05	-4.06565	0.0019625	-0.641694	0.66372	-5.19142	4.1104e-05
AT4G04840	MSRB6	-2.72411	0.000105909	-2.02672	0.00743793	-1.89272	0.0038018	-2.72088	0.000174932
AT4G34710	ADC2	-1.67299	0.000140852	-1.60427	0.000285208	0.225714	0.669205	-1.92563	7.46745e-06
AT3G28740	CYP81D11	-4.42842	0.00020787	-3.03673	0.0225326	0.353923	0.789474	-3.81942	0.00379173
AT3G12150		-1.32448	0.000283524	-1.06423	0.0056368	-0.644278	0.0681047	-1.2272	0.00172752
AT5G26220		-2.02396	0.000332558	-1.95987	0.00051617	0.139292	0.835362	-2.3123	2.74917e-05
AT3G16410	NSP4	-2.3665	0.000353381	-2.00096	0.00372777	-0.392332	0.566416	-2.23598	0.00152976
AT1G74430	MYB95	-1.45431	0.000381358	-1.13135	0.00959712	-0.226701	0.618714	-1.16126	0.0137171
AT2G34070	TBL37	-1.70571	0.000392083	-1.1765	0.0272717	0.267383	0.626798	-1.66495	0.000986924
AT4G11490	CRK33	-5.09727	0.000593723	-4.38184	0.00474597	-0.274425	0.837127	-4.16441	0.0156713
AT3G48350	CEP3	-2.31977	0.000755995	-1.59313	0.0370804	-0.843529	0.21111	-2.35534	0.000986926
AT5G42650	AOS	-1.31199	0.000855202	-1.18358	0.00317888	-0.794697	0.0324688	-1.35011	0.000905486
AT1G73325		-2.85051	0.00124573	-2.15641	0.0232995	-1.26621	0.143645	-3.01114	0.000905428
AT1G07750		-1.39568	0.00137818	-1.86357	3.6192e-06	-0.543364	0.211422	-1.09995	0.0325086
AT4G16730	TPS02	-4.44722	0.00138049	-4.28687	0.00204756	0.122281	0.937567	-4.25428	0.0042829
AT4G23590		-2.41361	0.00146426	-2.1662	0.00516351	-0.458991	0.587043	-2.63948	0.000598766
AT5G16190	CSLA11	-2.49624	0.00225249	-2.46455	0.00237597	-0.693634	0.367236	-2.60705	0.00207886
AT4G15990		-2.1795	0.00260203	-2.57019	0.00016194	-1.02991	0.0859908	-2.44062	0.00077296
AT1G69370	CM3	-1.54221	0.00344874	-1.41763	0.00814652	-0.876305	0.0655492	-1.49369	0.0086268
AT3G16650		-1.29434	0.00425409	-1.43768	0.000953211	-1.05802	0.0073044	-1.16345	0.0220658
AT3G16660		-1.34701	0.00487903	-1.50875	0.0010065	-1.12465	0.00672466	-1.22045	0.0227778
AT5G63160	BT1	-1.44243	0.00642464	-1.57743	0.00204756	-0.282262	0.628611	-1.41958	0.013284
AT1G14120		-4.77454	0.00680553	-3.78225	0.0461411	0.799329	0.588613	-5.22284	0.00399664
AT5G14700		-1.44328	0.00730442	-1.32959	0.0151291	-0.501511	0.336747	-1.38479	0.0191153
AT2G04066		-1.3999	0.00733122	-1.2529	0.0194134	-0.0513991	0.933257	-1.40349	0.0121989
AT5G65020	ANNAT2	-1.24619	0.00928883	-1.07053	0.0314989	-0.208122	0.697363	-1.1031	0.0465513
AT5G18860	NSH3	-1.26196	0.00973526	-1.04719	0.0412357	-0.476341	0.300962	-1.35054	0.00810101
AT4G16740	TPS03	-2.63781	0.0170204	-2.6027	0.0181495	0.27358	0.82128	-2.56443	0.0378912
AT4G14680	APS3	-1.32466	0.0181609	-1.59198	0.00249072	-1.4145	0.0019369	-1.27013	0.0446185
AT2G34930		-1.49884	0.0261764	-1.35249	0.0499418	-0.497079	0.427238	-2.03931	0.00146379
AT3G11480	BSMT1	-5.28761	0.0420705	-6.56478	0.00636692	0.35744	0.895829	-6.45282	0.0141744

### Sheet: Cluster5
ID	symbol	logFC.Col0_untr_4_dpi_vs_fer4_untr_4_dpi	FDR.Col0_untr_4_dpi_vs_fer4_untr_4_dpi	logFC.Col0_untr_4_dpi_vs_ralfx_untr_4_dpi	FDR.Col0_untr_4_dpi_vs_ralfx_untr_4_dpi	logFC.ralf7x_PM_4_dpi_vs_ralf7x_untr_4_dpi	FDR.ralf7x_PM_4_dpi_vs_ralf7x_untr_4_dpi	logFC.Col0_untr_4_dpi_vs_lrx5x_untr_4_dpi	FDR.Col0_untr_4_dpi_vs_lrx5x_untr_4_dpi
AT4G32460		2.31889	3.32183e-07	1.67653	0.000465495	0.0572445	0.932386	1.92574	5.67085e-05
AT2G32690	GRP23	1.34245	7.85696e-06	1.37218	4.16654e-06	-0.913819	0.00142156	1.29598	2.66312e-05
ATCG00740	RPOA	2.90253	0.000275603	3.73998	6.36849e-07	-0.132105	0.905818	3.41068	1.16131e-05
ATCG00750	RPS11	2.88213	0.000283524	3.71604	6.47163e-07	-0.139751	0.898948	3.3844	1.22657e-05
ATCG00760	RPL36	2.80731	0.000313611	3.60617	8.54101e-07	-0.183384	0.861838	3.27386	1.70296e-05
ATCG00770	RPS8	2.7357	0.000353914	3.51044	1.09268e-06	-0.206662	0.839384	3.16718	2.46245e-05
ATCG00780	RPL14	2.6625	0.000392117	3.39172	1.5808e-06	-0.238378	0.808041	3.02558	4.55411e-05
AT4G33020	ZIP9	1.99563	0.000728971	1.6366	0.00767779	-1.09517	0.057399	1.70028	0.00963656
AT4G08300	UMAMIT17	2.9367	0.000912614	2.60338	0.00326367	2.20379	0.00497885	2.52201	0.00855688
AT1G72230		1.69378	0.00155397	1.45507	0.00754345	0.752043	0.148741	1.35398	0.02661
ATCG00280	PSBC	1.87964	0.00200885	2.07799	0.000404971	-0.7655	0.213213	2.02705	0.00113201
AT3G44990	XTH31	1.96506	0.0023625	1.76147	0.00748734	-4.09904	8.5821e-13	1.82743	0.00945383
AT2G01008		2.97898	0.00262533	3.49793	0.000205101	-0.657295	0.55402	3.53528	0.000296193
ATCG00270	PSBD	2.07743	0.00305997	2.30105	0.000668179	-0.751896	0.297817	2.02316	0.00740386
AT5G64550		1.384	0.00409254	1.42678	0.00253788	0.756622	0.095784	1.33576	0.0100806
AT4G15550	IAGLU	1.23378	0.00883923	1.64328	0.00015296	-0.413628	0.399975	1.086	0.0463236
AT2G31141		1.80253	0.00973526	2.35551	0.000294412	0.61694	0.396802	2.2635	0.00101521
ATMG01400	ORF105B	3.50434	0.0129391	3.9567	0.00346076	-0.546131	0.736709	4.21004	0.00290494
AT1G56600	GolS2	1.17544	0.0154866	1.20011	0.0122222	0.482676	0.314335	1.20071	0.0222436
AT1G70180		1.24415	0.0166357	1.64008	0.000595239	0.160152	0.795972	1.51103	0.00371093
AT5G54180	PTAC15	1.20394	0.0175353	1.03354	0.0485059	-0.276484	0.615565	1.25538	0.0211012
AT3G59900	ARGOS	2.00824	0.0207107	1.74552	0.0467466	0.143562	0.894507	2.22557	0.0151531
AT1G09350	GolS3	1.60442	0.0299745	1.7213	0.0166992	-1.19965	0.0802716	2.40417	0.00063698
ATCG00020	PSBA	2.06505	0.0351187	2.35519	0.0117965	-0.470463	0.655006	2.51186	0.011706
AT1G15415		1.34711	0.0381951	1.8554	0.00162843	0.263139	0.711721	1.55053	0.0224215
AT2G01021		2.94945	0.0393809	3.61095	0.00700436	-0.716155	0.637746	3.51742	0.0168912
AT1G75750	GASA1	1.16775	0.049764	1.16188	0.048334	0.67384	0.213182	1.69806	0.00253436
